# ApoFLARE: a luminescent reporter for direct quantification of APOBEC3A editing activity

**DOI:** 10.64898/2026.03.13.710312

**Authors:** Maria Vittoria Di Marco, Braeden L. Butler, Christopher T. Eggers, Aaron N. Hata

## Abstract

APOBEC-mediated cytidine deamination is a major endogenous source of mutagenesis in human cancers and has been linked to tumor evolution, clonal diversification and therapeutic resistance. Among the APOBEC family, APOBEC3A (A3A) is a potent and inducible cytidine deaminase, with dynamic and context-dependent activation. Most approaches for studying the role of A3A in cancer infer A3A activity indirectly via its expression level or retrospective mutational signatures, or through molecular assays that are limited to endpoint measurements and do not readily allow longitudinal interrogation of A3A editing dynamics. Therefore, quantifying the timing, persistence, and cellular heterogeneity of A3A activity remains challenging. Here, we describe ApoFLARE, a genetically encoded reporter that converts A3A-mediated cytidine deamination into a quantitative luminescent signal in living cells. ApoFLARE allows for scalable, ratiometric measurement of editing activity and enables time-resolved analysis of editing kinetics. Reporter activation is selectively dependent on A3A catalytic function and was absent in A3A-deficient, but not A3B-deficient cells. Under stress and targeted therapy conditions, reporter activity correlated with endogenous RNA editing measured by digital droplet PCR, including contexts in which catalytic activity persisted beyond transient A3A transcript induction. Thus, ApoFLARE offers a scalable platform to investigate the regulation, kinetics, and heterogeneity of A3A editing.

**GRAPHICAL ABSTRACT:** 
