## Supplementary Tables 1-3 for "ApoFLARE: a luminescent reporter for direct quantification of APOBEC3A editing activity"

### Sheet: Supplementary Table 1
Supplementary Table 1. Cell lines characteristics.
Cell line	Oncogene	Resistance	Resistance mechanism
HeLa	-	-	-
293T	-	-	-
PC9	EGFR exon 19 del	-	Naïve
H3255	EGFR exon 21, L858R	-	Naïve
MGH119-1	EGFR exon 19 del	-	Naïve
MGH134-1	EGFR exon 21 L858R	Erlotinib	EGFR T790M
H3122	EML4-ALK v1	-	Naïve
MGH006-1	EML4-ALK v1	-	Naïve

### Sheet: Supplementary Table 2
Supplementary Table 3. Oligonucleotides used in this study.
Quantitative PCR primer
Gene Symbol	mRNA NCBI Accession	5’ Primer Seq (5'-3')	3’ Primer Seq (5'-3')
APOBECs
APOBEC3A	NM_145699	GAGAAGGGACAAGCACATGG	TGGATCCATCAAGTGTCTGG
APOBEC3B	NM_004900	GACCCTTTGGTCCTTCGAC	GCACAGCCCCAGGAGAAG
Reference Gene
TBP	NM_003194	CCCATGACTCCCATGACC	TTTACAACCAAGATTCACTGTGG
CRISPR/Cas9 crRNA
sgRNA	NCBI Gene ID	Target Seq (5'-3')
Scramble		GTATTACTGATATTGGTGGG
APOBEC3A sg1	200315	GACCTACCTGTGCTACGAAG
APOBEC3B sg1	9582	TCCTCTATGGTCGGAGCTAC

### Sheet: Supplementary Table 3
Supplementary Table 2. Antibodies used in this study.
Western Blotting
Antibody	Source	Product Code	Dilution
Primary antibody
APOBEC3A (UMN)	Gift from Reuben Harris		1:1000
Flag-M2	Sigma-Aldrich	F1084	1:1000
APOBEC3B	abcam	ab184990	1:1000
β-Tubulin	Cell Signaling Technology	2146	1:1000
Secondary antibody
Rabbit IgG	Cell Signaling Technology	7074	1:50000
Mouse IgG	Cell Signaling Technology	7076	1:50000
